# Extensive diversity in *Escherichia coli* Group 3 capsules is driven by recombination and plasmid transfer from multiple species

**DOI:** 10.1101/2023.04.05.535558

**Authors:** Yaoqin Hong, Jilong Qin, Xavier Bertran Forga, Makrina Totsika

## Abstract

Bacterial capsules provide protection against environmental challenges and host immunity. Historically, *Escherichia coli* K serotyping scheme, which relies on the hypervariable capsules, has identified around 80 K forms that fall into four distinct groups. Based on recent work by us and others, we predicted that *E. coli* capsular diversity is grossly underestimated. We exploited Group 3 capsule gene clusters, the best genetically defined capsule group in *E. coli*, to analyse publicly available *E. coli* sequences for overlooked capsular diversity within the species. We report the discovery of seven novel Group 3 clusters that fall into two distinct subgroups (3A and 3B). The majority of the 3B capsule clusters were found on plasmids, contrary to the defining feature of Group 3 capsule genes localising at the *serA* locus on the *E. coli* chromosome. Other new Group 3 capsule clusters were derived from ancestral sequences through recombination events between shared genes found within the serotype variable central region 2. Intriguingly, flanking regions 1 and 3, known to be conserved areas among capsule clusters, showed considerable intra-subgroup variation in clusters from the 3B subgroup, containing genes of shared ancestry with other Enterobacteriaceae species. Variation of Group 3 *kps* clusters within dominant *E. coli* lineages, including multi-drug-resistant pathogenic lineages, further supports that *E. coli* capsules are undergoing rigorous change. Given the pivotal role of capsular polysaccharides in phage predation, our findings raise attention to the need of monitoring *kps* evolutionary dynamics in pathogenic *E. coli* in supporting phage therapy.

**IMPORTANCE:** Capsular polysaccharides protect pathogenic bacteria against environmental challenges, host immunity, and phage predations. The historical *Escherichia coli* K typing scheme, which relies on the hypervariable capsular polysaccharide, has identified around 80 different K forms that fall into four distinct groups. Taking advantage of the supposedly compact and genetically well-defined Group 3 gene clusters, we analysed published *E. coli* sequences to identify seven new gene clusters and revealed an unexpected capsular diversity. Genetic analysis revealed that Group 3 gene clusters shared closely related serotype-specific region 2 and were diversified through recombination events and plasmid transfer between multiple Enterobacteriaceae species. Overall, capsular polysaccharides in *E. coli* are undergoing rigorous change. Given the pivotal role capsules play in phage interactions, this work highlighted the need to monitor the evolutionary dynamics of capsules in pathogenic *E. coli* for effective phage therapy.
