## Supplemental Tables S1-S4 for "Extensive diversity in *Escherichia coli* Group 3 capsules is driven by recombination and plasmid transfer from multiple species"

### Sheet: Sheet1
Table S1. Prototypical novel Group 3 kps gene clusters.
K type	Accession	Start (kpsD)	Stop (kpcS)	Direction in published sequence	GC (%)	Location
TBA_4	CP048647.1	850534	851754	Forward	41.6	Chromosome
TBA_5	CP033884.1	1231601	1203695	Reverse	42.4	Chromosome
TBA_6	LR134240.1	810518	838229	Forward	42.1	Chromosome
TBA_7	CP088132.1	10848	37280	Forward	51.2	Plasmid
TBA_8	CP073978.1	79915	392	Forward	52.2	Plasmid
TBA_9	CP082350.1	15466	36897	Forward	44.3	Plasmid
TBA_10	MT162140.1	38109	57043	Forward	46.3	Plasmid
Table S2. Information on subgroup 3A clusters hosting strains
Accession N.O.	K type	Sequence Type (ST)	Year	Country/Territory	Source	Detected resistance genes
CP056632.1	K10	ST549	2017	United Kingdom	Wastewater influent sample	none
CP088486.1	K10	ST69	2017	South Korea	Human blood	blaCTX-M-14
CP088566.1	K10	ST69	2016	South Korea	Human blood	blaCTX-M-14
CP088681.1	K10	ST69	2016	South Korea	Human blood	blaCTX-M-14
CP101922.1	K10	ST1312	2021	South Korea	Human blood	none
AP022222.1	K96	ST69	2017	Japan	Wastewater treatment plant effluent	none
AP025657.1	K96	ST69	2013	Japan	Unknow	none
AP025662.1	K96	ST69	2022	Japan	Unknow	none
CP023644.1	K96	ST69	2017	USA	Cow	none
CP029747.1	K96	ST457	2018	USA	Human rectal swab	none
CP041563.1	K96	ST405	Unknow	USA	Human	blaCTX-M-14
CP041996.1	K96	ST457	Unknow	USA	Human	none
CP043295.1	K96	ST405	2017	China	Human	none
CP048603.1	K96	ST8527	2016	Gambia	Green monkey stool	none
CP056036.1	K96	ST69	2017	China	Duck meat	none
CP066836.1	K96	ST69	2017	China	Duck meat	tetB	sul2	aph(3'')-Ib	aph(3')-Ia	aph(3'')-Ib
CP069571.1	K96	ST93	Unknow	USA	Human	none
CP070279.1	K96	ST405	Unknow	USA	Water	rmtB	aadA2	dfrA	sul1	tetB	blaCTX-M-15	blaTEM-1B	blaNDM-5	qacE
CP071133.1	K96	ST69*	2019	USA	Human urine	none
CP086334.1	K96	ST405	2014	China	Human urine	msr(E)	aac(6')-Ib-cr	armA	mph€	ARR-3	sul1	tet(B)	OXA-1	catB3	fosA3
CP091167.1	K96	ST69	2020	India	Human blood	blaTEM-1B
OW967003.1	K96	ST624	2022	Spain	Unknow	aadA1	dfrA1
CP024228.1	TBA_1	ST1312	2014	USA	Unknow	none
CP024256.1	TBA_1	ST1312	2017	Unknow	Human feces	none
CP024257.1	TBA_1	ST1312	1998	Unknow	Unknow	none
CP025913.1	TBA_1	ST1312	2010	Mali	Human feces	none
CP035870.1	TBA_1	ST1312	2010	Unknow	Human feces	none
CP080146.1	TBA_1	ST2253	2020	Pakistan	Chicken	floR	sul2	aph(3'')-Ib	aph(6)-Id	tet(A)
LR883012.1	TBA_1	ST1312	Unknow	Unknow	Unknow	none
CP023142.1	TBA_2	ST1434	2016	Egypt	Raw milk cheese	none
CP063492.1	TBA_2	ST69	2018	Laos	Chicken stool	mcr-1.1
CP017220.1	TBA_3	ST69	2010	Switzerland	Raw milk cheese	none
AP023235.1	TBA_4	ST48	Unknow	Unknow	Unknow	none
CP022609.1	TBA_4	ST493?**	1992	USA	Human (cystitis)	none
CP045140.1	TBA_4	ST13432 ?*	2018	Korea	Dog rectal swab	none
CP048647.1	TBA_4	ST12	2017	Germany	Wastewater	none
CP057773.1	TBA_4	ST69	2017	United Kingdom	Sheep faecal sample	none
CP088855.1	TBA_4	ST12	2016	South Korea	Human blood	none
CP095518.1	TBA_4	ST12	2005	USA	Human blood	aadA1	dfrA1
CP097711.1	TBA_4	ST8578	2021	USA	Chicken blood	none
CP097724.1	TBA_4	ST8578	2020	USA	Chicken	none
CP098187.1	TBA_4	ST12	2017	Korea	Dog	none
CP033884.1	TBA_5	ST405	2012	Norway	Human urine	tet(B)
CP027134.1	TBA_5	ST405	2017	Unknow	Unknow	blaCTX-M-15
CP021202.1	TBA_5	ST405	2014	China	Human blood	tet(B)	blaCTX-M-15
CP085063.1	TBA_5	ST405	2021	United Kingdom	Human	tet(B)	blaCTX-M-15
CP054161.1	TBA_5	ST405	2005	Sweden	Human (bone infection of foot)	tet(B)	blaCTX-M-15
AP024694.1	TBA_5	ST648	2019	Japan	Human	aac(6')-Ib-cr	catB3	blaOXA-48	blaCTX-M-15	blaTEM-1B	blaOXA-1
LR134240.1	TBA_6	ST10	Unknow	United Kingdom	Unknow	none
CP038791.1	TBA_6	ST10	2019	Switzerland	Rectal swab from healthy swiss fattening veal calves	aph(6)-Id	aph(3'')-Ib	ant(2'')-Ia	aadA1	sul2	dfrA36	sul1	tet(A)	blaTEM-1B	qacE	floR	catA1
Note: Three genomes with ST assigned is putative to the following reasons and indicated by signs, (*, novel purA gene): (**, Imperect fumC hit); (?*, fumC: Imperfect hit, ST can not be trusted, recA: Novel allele, ST may indicate nearest ST. gyrB: Imperfect hit, ST can not be trusted, mdh: Imperfect hit, ST can not be trusted, icd: Imperfect hit, ST can not be trusted, purA: Imperfect hit, ST can…
Table S3. Information for isolates hosting plasmids carrying subgroup 3B clusters
Accession N.O.	K type	Year	Country/Territory	Source	Detected resistance genes
CP071073.1	K11	2020	USA	Human blood	none
CP103508.1	K11	2019	Switzerland	Human rectal swab	none
CP088131.1	TBA_7	2020	China	Unknow	none
CP073976.1	TBA_8	2015	Cuba	Cloacal sample	tet(A)
NZ_CP082349.1	TBA_9	2018	Hong Kong	Urban freshwater pond	none
JABBCF000000000.1	TBA_10 (contigs)	2012	Australia	Silver gull cloacal sample	aph(3')-Ia	aac(6')-Ib-cr	aph(3'')-Ib	aac(6')-Ib3	aac(3)-IId	aph(6)-Id	mcr-9	formA	tet(D)	tet(A)	mph(A)	qnrS1	sul1	dfrA19	dfrA14	ARR-3	blaOXA-1	blaTEM-1B	blaSHV-12	blaIMP-4	qacE	catB3	catA2
Table S4. Information on the plasmids carrying subgroup 3B clusters
Accession N.O.	K type	Year	Country/Territory	Source	Detected resistance genes
CP103510.1	K11	2020	USA	Human blood	none
CP071075.1	K11	2019	Switzerland	Human rectal swab	mph(A)	tet(B)	dfrA14	sul2	blaTEM-1B	aph(6)-Id	aph(3'')-Ib
CP088132.1	TBA_7	2020	China	Unknow	none
CP073978.1	TBA_8	2015	Cuba	Cloacal sample	aadA5	sul2	dfrA17
CP082350.1	TBA_9	2018	Hong Kong	Urban freshwater pond	none
MT162140.1	TBA_10	2012	Australia	Silver gull cloacal sample	none
